# A neonicotinoid pesticide causes tissue-specific gene expression changes in bumble bees

**DOI:** 10.1101/2024.10.09.612896

**Authors:** Alicja Witwicka, Federico López-Osorio, Hannah Chaudhry-Phipps, Yannick Wurm

## Abstract

Pesticides often harm beneficial insect pollinators, impairing their ability to navigate the environment, learn, fight off disease, and reproduce. Understanding the mechanisms behind these disorders is essential for improving pesticide risk assessments. To test whether pesticide exposure induces similar or distinct transcriptional responses across tissues, we administered field-realistic dose of the common neonicotinoid clothianidin to *Bombus terrestris* bumble bees. We then measured gene expression in brains, hind femurs, and Malpighian tubules. Our analyses revealed that 82% of gene expression differences were tissue-specific. Although genes associated with energy metabolism were consistently down-regulated across all tissues, pesticide exposure primarily affected core tissue functions, namely genes linked to ion transport in the brain, muscle function in the hind femur, and detoxification in Malpighian tubules. Furthermore, while the brain holds the highest abundance of pesticide target receptors, other tissues showed more substantial differences in gene expression magnitude. These findings reveal that pesticide exposure causes complex, tissue-specific effects rather than a uniform body-wide response. Our study provides a mechanistic basis for the severe effects of pesticide exposure on bees and shows how transcriptomics can help pinpoint the most affected areas and processes across the body. Accordingly focusing toxicological assays could significantly improve the precision of pesticide safety evaluations.
