## Supplementary Table 2 for "A neonicotinoid pesticide causes tissue-specific gene expression changes in bumble bees"

### Sheet: Sheet1
SAMPLE_CODE	TISSUE	QUEENRIGHT	CODE	SAMPLE_NAME	M_READS	EXPOSURE_TIME	EXPOSURE_DOSE	SPECIES	DEV_STAGE	DISSECTION	SAMPLED
FCLOT.1_BRAIN	BRAIN	ONE	CLOTHIANIDIN	GC-AW-9791-FCLOT-1-BRAIN_S6	26.6	12DAYS	4.4PPB	BOMBUS_TERRESTRIS	ADULT	DRY_ICE	2021
FCLOT.2_BRAIN	BRAIN	TWO	CLOTHIANIDIN	GC-AW-9791-FCLOT-2-BRAIN_S14	34.2	12DAYS	4.4PPB	BOMBUS_TERRESTRIS	ADULT	DRY_ICE	2021
FCLOT.3_BRAIN	BRAIN	THREE	CLOTHIANIDIN	GC-AW-9791-FCLOT-3-BRAIN_S22	40.6	12DAYS	4.4PPB	BOMBUS_TERRESTRIS	ADULT	DRY_ICE	2021
FCLOT.4_BRAIN	BRAIN	FOUR	CLOTHIANIDIN	GC-AW-9791-FCLOT-4-BRAIN_S30	30.4	12DAYS	4.4PPB	BOMBUS_TERRESTRIS	ADULT	DRY_ICE	2021
FCLOT.6_BRAIN	BRAIN	SIX	CLOTHIANIDIN	GC-AW-9791-FCLOT-6-BRAIN_S46	33.8	12DAYS	4.4PPB	BOMBUS_TERRESTRIS	ADULT	DRY_ICE	2021
FCLOT.7_BRAIN	BRAIN	SEVEN	CLOTHIANIDIN	GC-AW-9791-FCLOT-7-BRAIN_S54	38.8	12DAYS	4.4PPB	BOMBUS_TERRESTRIS	ADULT	DRY_ICE	2021
FCLOT.8_BRAIN	BRAIN	EIGHT	CLOTHIANIDIN	GC-AW-9791-FCLOT-8-BRAIN_S62	41	12DAYS	4.4PPB	BOMBUS_TERRESTRIS	ADULT	DRY_ICE	2021
FCLOT.9_BRAIN	BRAIN	NINE	CLOTHIANIDIN	GC-AW-9791-FCLOT-9-BRAIN_S69	41.4	12DAYS	4.4PPB	BOMBUS_TERRESTRIS	ADULT	DRY_ICE	2021
FCONT.1_BRAIN	BRAIN	ONE	CONTROL	GC-AW-9791-FCONT-1-BRAIN_S7	30.4	12DAYS	4.4PPB	BOMBUS_TERRESTRIS	ADULT	DRY_ICE	2021
FCONT.2_BRAIN	BRAIN	TWO	CONTROL	GC-AW-9791-FCONT-2-BRAIN_S15	29.4	12DAYS	4.4PPB	BOMBUS_TERRESTRIS	ADULT	DRY_ICE	2021
FCONT-3-BRAIN	BRAIN	THREE	CONTROL	GC-AW-9791-FCONT-3-BRAIN_S23	43.4	12DAYS	4.4PPB	BOMBUS_TERRESTRIS	ADULT	DRY_ICE	2021
FCONT.4_BRAIN	BRAIN	FOUR	CONTROL	GC-AW-9791-FCONT-4-BRAIN_S31	28.8	12DAYS	4.4PPB	BOMBUS_TERRESTRIS	ADULT	DRY_ICE	2021
FCONT.6_BRAIN	BRAIN	SIX	CONTROL	GC-AW-9791-FCONT-6-BRAIN_S47	34	12DAYS	4.4PPB	BOMBUS_TERRESTRIS	ADULT	DRY_ICE	2021
FCONT.7_BRAIN	BRAIN	SEVEN	CONTROL	GC-AW-9791-FCONT-7-BRAIN_S55	30.8	12DAYS	4.4PPB	BOMBUS_TERRESTRIS	ADULT	DRY_ICE	2021
FCONT.8_BRAIN	BRAIN	EIGHT	CONTROL	GC-AW-9791-FCONT-8-BRAIN_S63	35.4	12DAYS	4.4PPB	BOMBUS_TERRESTRIS	ADULT	DRY_ICE	2021
FCONT.9_BRAIN	BRAIN	NINE	CONTROL	GC-AW-9791-FCONT-9-BRAIN_S70	42.6	12DAYS	4.4PPB	BOMBUS_TERRESTRIS	ADULT	DRY_ICE	2021
FCLOT.1_FEMUR	FEMUR	ONE	CLOTHIANIDIN	GC-AW-9997-FCLOT-1-LEG_S32	38	12DAYS	4.4PPB	BOMBUS_TERRESTRIS	ADULT	DRY_ICE	2021
FCLOT.10_FEMUR	FEMUR	TEN	CLOTHIANIDIN	GC-AW-9997-FCLOT-10-LEG_S33	28.4	12DAYS	4.4PPB	BOMBUS_TERRESTRIS	ADULT	DRY_ICE	2021
FCLOT.2_FEMUR	FEMUR	TWO	CLOTHIANIDIN	GC-AW-9997-FCLOT-2-LEG_S34	31.8	12DAYS	4.4PPB	BOMBUS_TERRESTRIS	ADULT	DRY_ICE	2021
FCLOT.3_FEMUR	FEMUR	THREE	CLOTHIANIDIN	GC-AW-9997-FCLOT-3-LEG_S35	36.6	12DAYS	4.4PPB	BOMBUS_TERRESTRIS	ADULT	DRY_ICE	2021
FCLOT.4_FEMUR	FEMUR	FOUR	CLOTHIANIDIN	GC-AW-9997-FCLOT-4-LEG_S36	33.8	12DAYS	4.4PPB	BOMBUS_TERRESTRIS	ADULT	DRY_ICE	2021
FCLOT.5_FEMUR	FEMUR	FIVE	CLOTHIANIDIN	GC-AW-9997-FCLOT-5-LEG_S37	39.4	12DAYS	4.4PPB	BOMBUS_TERRESTRIS	ADULT	DRY_ICE	2021
FCLOT.7_FEMUR	FEMUR	SEVEN	CLOTHIANIDIN	GC-AW-9997-FCLOT-7-LEG_S39	35	12DAYS	4.4PPB	BOMBUS_TERRESTRIS	ADULT	DRY_ICE	2021
FCLOT.9_FEMUR	FEMUR	NINE	CLOTHIANIDIN	GC-AW-9997-FCLOT-9-LEG_S42	45.8	12DAYS	4.4PPB	BOMBUS_TERRESTRIS	ADULT	DRY_ICE	2021
FCONT.1_FEMUR	FEMUR	ONE	CONTROL	GC-AW-9997-FCONT-1-LEG_S43	33.6	12DAYS	4.4PPB	BOMBUS_TERRESTRIS	ADULT	DRY_ICE	2021
FCONT.10_FEMUR	FEMUR	TEN	CONTROL	GC-AW-9997-FCONT-10-LEG_S44	34.8	12DAYS	4.4PPB	BOMBUS_TERRESTRIS	ADULT	DRY_ICE	2021
FCONT.2_FEMUR	FEMUR	TWO	CONTROL	GC-AW-9997-FCONT-2-LEG_S45	34.4	12DAYS	4.4PPB	BOMBUS_TERRESTRIS	ADULT	DRY_ICE	2021
FCONT.3_FEMUR	FEMUR	THREE	CONTROL	GC-AW-9997-FCONT-3-LEG_S46	36.8	12DAYS	4.4PPB	BOMBUS_TERRESTRIS	ADULT	DRY_ICE	2021
FCONT.4_FEMUR	FEMUR	FOUR	CONTROL	GC-AW-9997-FCONT-4-LEG_S47	30	12DAYS	4.4PPB	BOMBUS_TERRESTRIS	ADULT	DRY_ICE	2021
FCONT.5_FEMUR	FEMUR	FIVE	CONTROL	GC-AW-9997-FCONT-5-LEG_S48	34	12DAYS	4.4PPB	BOMBUS_TERRESTRIS	ADULT	DRY_ICE	2021
FCONT.7_FEMUR	FEMUR	SEVEN	CONTROL	GC-AW-9997-FCONT-7-LEG_S50	11	12DAYS	4.4PPB	BOMBUS_TERRESTRIS	ADULT	DRY_ICE	2021
FCONT.9_FEMUR	FEMUR	NINE	CONTROL	GC-AW-9997-FCONT-9-LEG_S52	26	12DAYS	4.4PPB	BOMBUS_TERRESTRIS	ADULT	DRY_ICE	2021
FCLOT.1_TUBULES	TUBULES	ONE	CLOTHIANIDIN	GC-AW-9997-FCLOT-1-TUBULES_S63	29	12DAYS	4.4PPB	BOMBUS_TERRESTRIS	ADULT	RNA_LATER	2021
FCLOT.10_TUBULES	TUBULES	TEN	CLOTHIANIDIN	GC-AW-9997-FCLOT-10-TUBULES_S64	39.8	12DAYS	4.4PPB	BOMBUS_TERRESTRIS	ADULT	RNA_LATER	2021
FCLOT.2_TUBULES	TUBULES	TWO	CLOTHIANIDIN	GC-AW-9997-FCLOT-2-TUBULES_S65	38.6	12DAYS	4.4PPB	BOMBUS_TERRESTRIS	ADULT	RNA_LATER	2021
FCLOT.4_TUBULES	TUBULES	FOUR	CLOTHIANIDIN	GC-AW-9997-FCLOT-4-TUBULES_S67	37	12DAYS	4.4PPB	BOMBUS_TERRESTRIS	ADULT	RNA_LATER	2021
FCLOT.5_TUBULES	TUBULES	FIVE	CLOTHIANIDIN	GC-AW-9997-FCLOT-5-TUBULES_S68	36.4	12DAYS	4.4PPB	BOMBUS_TERRESTRIS	ADULT	RNA_LATER	2021
FCLOT.6_TUBULES	TUBULES	SIX	CLOTHIANIDIN	GC-AW-9997-FCLOT-6-TUBULES_S69	35.2	12DAYS	4.4PPB	BOMBUS_TERRESTRIS	ADULT	RNA_LATER	2021
FCLOT.8_TUBULES	TUBULES	EIGHT	CLOTHIANIDIN	GC-AW-9997-FCLOT-8-TUBULES_S71	38	12DAYS	4.4PPB	BOMBUS_TERRESTRIS	ADULT	RNA_LATER	2021
FCLOT.9_TUBULES	TUBULES	NINE	CLOTHIANIDIN	GC-AW-9997-FCLOT-9-TUBULES_S73	36.2	12DAYS	4.4PPB	BOMBUS_TERRESTRIS	ADULT	RNA_LATER	2021
FCONT.1_TUBULES	TUBULES	ONE	CONTROL	GC-AW-9997-FCONT-1-TUBULES_S74	34.6	12DAYS	4.4PPB	BOMBUS_TERRESTRIS	ADULT	RNA_LATER	2021
FCONT.10_TUBULES	TUBULES	TEN	CONTROL	GC-AW-9997-FCONT-10-TUBULES_S75	34.6	12DAYS	4.4PPB	BOMBUS_TERRESTRIS	ADULT	RNA_LATER	2021
FCONT.2_TUBULES7	TUBULES	TWO	CONTROL	GC-AW-9997-FCONT-2-TUBULES_S76	28.8	12DAYS	4.4PPB	BOMBUS_TERRESTRIS	ADULT	RNA_LATER	2021
FCONT.4_TUBULES	TUBULES	FOUR	CONTROL	GC-AW-9997-FCONT-4-TUBULES_S78	29.8	12DAYS	4.4PPB	BOMBUS_TERRESTRIS	ADULT	RNA_LATER	2021
FCONT.5_TUBULES	TUBULES	FIVE	CONTROL	GC-AW-9997-FCONT-5-TUBULES_S79	40.6	12DAYS	4.4PPB	BOMBUS_TERRESTRIS	ADULT	RNA_LATER	2021
FCONT.6_TUBULES	TUBULES	SIX	CONTROL	GC-AW-9997-FCONT-6-TUBULES_S80	35.2	12DAYS	4.4PPB	BOMBUS_TERRESTRIS	ADULT	RNA_LATER	2021
FCONT.8_TUBULES	TUBULES	EIGHT	CONTROL	GC-AW-9997-FCONT-8-TUBULES_S82	38.6	12DAYS	4.4PPB	BOMBUS_TERRESTRIS	ADULT	RNA_LATER	2021
FCON.9_TUBULES	TUBULES	NINE	CONTROL	GC-AW-9997-FCONT-9-TUBULES_S83	42.6	12DAYS	4.4PPB	BOMBUS_TERRESTRIS	ADULT	RNA_LATER	2021
